# Evaluating Methods for the Prediction of Cell Type-Specific Enhancers in the Mammalian Cortex

**DOI:** 10.1101/2024.08.21.609075

**Authors:** Nelson J. Johansen, Niklas Kempynck, Nathan R. Zemke, Saroja Somasundaram, Seppe De Winter, Marcus Hooper, Deepanjali Dwivedi, Ruchi Lohia, Fabien Wehbe, Bocheng Li, Darina Abaffyová, Ethan J. Armand, Julie De Man, Eren Can Eksi, Nikolai Hecker, Gert Hulselmans, Vasilis Konstantakos, David Mauduit, John K. Mich, Gabriele Partel, Tanya L. Daigle, Boaz P. Levi, Kai Zhang, Yoshiaki Tanaka, Jesse Gillis, Jonathan T. Ting, Yoav Ben-Simon, Jeremy Miller, Joseph R. Ecker, Bing Ren, Stein Aerts, Ed S. Lein, Bosiljka Tasic, Trygve E. Bakken

## Abstract

Identifying cell type-specific enhancers in the brain is critical to building genetic tools for investigating the mammalian brain. Computational methods for functional enhancer prediction have been proposed and validated in the fruit fly and not yet the mammalian brain. We organized the ‘Brain Initiative Cell Census Network (BICCN) Challenge: Predicting Functional Cell Type-Specific Enhancers from Cross-Species Multi-Omics’ to assess machine learning and feature-based methods designed to nominate enhancer DNA sequences to target cell types in the mouse cortex. Methods were evaluated based on *in vivo* validation data from hundreds of cortical cell type-specific enhancers that were previously packaged into individual AAV vectors and retro-orbitally injected into mice. We find that open chromatin was a key predictor of functional enhancers, and sequence models improved prediction of non-functional enhancers that can be deprioritized as opposed to pursued for *in vivo* testing. Sequence models also identified cell type-specific transcription factor codes that can guide designs of *in silico* enhancers. This community challenge establishes a benchmark for enhancer prioritization algorithms and reveals computational approaches and molecular information that are crucial for identifying functional enhancers in mammalian cortical cell types. The results of this challenge bring us closer to understanding the complex gene regulatory landscape of the mammalian cortex and to designing more efficient genetic tools to target cortical cell types.
