## Supplemental Table 1 for "Evaluating Methods for the Prediction of Cell Type-Specific Enhancers in the Mammalian Cortex"

	On-Target	Mixed-Target	Off-Target	No-Labeling
Total:	192	95	93	270
Astro	23	3	4	8
Endo	4	5	8	14
L2-3_IT	3	5	6	13
L4_IT	3	10	4	8
L5_ET	32	8	4	26
L5_IT	1	2	3	2
L5-6_NP	3	8	6	19
L6_CT	0	7	6	16
L6_IT	0	2	2	5
L6_IT_Car3	8	6	7	20
L6b	8	4	5	20
Lamp_Lhx6	1	0	0	0
Lamp5	9	5	2	7
Lamp5_Lhx6	6	3	3	12
Micro_PVM	0	0	1	4
Oligo	20	3	1	10
OPC	0	2	1	2
Pax6	4	2	0	9
Pvalb	12	2	2	8
Pvalb_ChC	8	2	3	14
Sncg	10	3	9	9
Sst	13	0	1	5
Sst_Chodl	17	2	3	21
Vip	7	8	11	13
VLMC	0	3	1	5
