## Supplemental Table 2 for "Evaluating Methods for the Prediction of Cell Type-Specific Enhancers in the Mammalian Cortex"

team	submission	submission_group	date	method	species	shown(Fig. 1E/F)	ignore	comment	epi_score	ssv4_score	total_score	epi_score_norm	ssv4_score_norm	total_score_norm	rank_stability(p-value)
Aerts	Aerts_3_A_SC	Aerts_1	12/8/2023	ATAC-seq, Feature Ranking, RNA-seq	Mouse	Yes		atac combined with scenic+	338.65955	50.33064367	388.9901937	0.375911707	0.635055226	0.40859375	0.0053
Aerts	Aerts_4_A_SE	Aerts_2	12/8/2023	ATAC-seq, Feature Ranking, Enhancer Code	Mouse	Yes		atac combined with enhancer code	340.80295	51.32205928	392.1250093	0.373280649	0.6266225	0.405231011	0.0171
Aerts	Aerts_2_A_M_M_N	Aerts_3	12/8/2023	ATAC-seq, Feature Ranking	Mouse	Yes		atac rankings from three datasets	346.589975	45.5510195	392.1409945	0.366176984	0.675709481	0.405213864	0.0344
Aerts	Aerts_5_A_SC_SE	Aerts_4	12/8/2023	ATAC-seq, Feature Ranking, RNA-seq, Enhancer Code	Mouse	Yes			345.129775	49.1221134	394.2518884	0.367969403	0.645334674	0.402949493	0.0034
Aerts	Aerts_3_A_M_G	Aerts_3	12/5/2023	ATAC-seq, Feature Ranking	Mouse				344.720575	49.75922669	394.4798017	0.368471702	0.639915552	0.402705009	0.4765
ArchR	ArchR_results_full_update	ArchR_1	10/30/2023	ATAC-seq, Feature Ranking	Mouse	Yes			362.796225	50.68790118	413.4841262	0.346283554	0.632016486	0.382318938	0.055
AtacPpt	PeakRankR_results_full_update	AtacPpt_1	10/30/2023	ATAC-seq, Feature Ranking	Mouse	Yes			368.504575	51.37681475	419.8813897	0.339276464	0.626156764	0.375456548	0.0698
Aerts	Aerts_6_DP_SC	Aerts_5	12/8/2023	Sequence Model, ATAC-seq, RNA-seq	Mouse	Yes		crested combined with scenic+	373.95275	59.6905497	433.6432997	0.332588743	0.55544227	0.360694051	0.0004
Aerts	Aerts_9_DP_SE_ANNOT	NA	12/11/2023	Sequence Model, ATAC-seq	Mouse		Yes		378.181925	59.4423514	437.6242764	0.327397363	0.557553381	0.35642363	0.0174
Aerts	Aerts_1_DP_M_G	Aerts_6	12/5/2023	Sequence Model, ATAC-seq	Mouse	Yes			378.486525	59.93711391	438.4236389	0.327023462	0.553345059	0.355566148	0.0186
Aerts	Aerts_8_DP_SC_SE	Aerts_7	12/8/2023	Sequence Model, ATAC-seq, RNA-seq, Enhancer Code	Mouse	Yes			378.9379	60.13297372	439.0708737	0.326469392	0.551679125	0.354871855	0.3325
Aerts	Aerts_7_DP_SE	Aerts_8	12/8/2023	Sequence Model, ATAC-seq, Enhancer Code	Mouse	Yes		crested rankings resorted by enhancer code score	382.737125	60.18372678	442.9208518	0.321805783	0.551247433	0.350741957	0.1464
Aerts	Aerts_rank	NA	11/13/2023	ATAC-seq, Feature Ranking	Human, Mouse		Yes	combination of several rankings	383.620725	60.75297711	444.3737021	0.32072115	0.546405536	0.349183474	0.0536
Aerts	Aerts_9_50_O_SE	NA	12/5/2023	ATAC-seq, Feature Ranking	Mouse		Yes		385.18035	59.76337347	444.9437235	0.318806685	0.55482285	0.348572008	0.0247
Aerts	Aerts_6_10_S_SE	NA	12/5/2023	Sequence Model, Enhancer Code	Mouse		Yes	crested rankings resorted by enhancer code score	394.88215	57.72631452	452.6084645	0.306897571	0.57214955	0.340349987	0.0011
Aerts	Aerts_aertslab_rank_seqlets_scplus	NA	11/17/2023	ATAC-seq, Feature Ranking			Yes		395.293475	57.54778111	452.8412561	0.306392663	0.57366811	0.34010027	0.0042
Aerts	Aerts_rank_dp_mouse	Aerts_6	11/13/2023	Sequence Model, ATAC-seq	Mouse			rankings from CREsted model used in paper	400.441275	58.15485648	458.5961315	0.300073657	0.568504482	0.333926975	0
Aerts	Aerts_5_10_S_SP	NA	12/5/2023	Sequence Model, RNA-seq	Mouse		Yes	crested combined with scenic+	404.70185	58.08171462	462.7835646	0.294843734	0.569126608	0.329435086	0.0004
Aerts	Aerts_20231124_aerts_rankings_A_corrected	Aerts_6	11/27/2023	Sequence Model, ATAC-seq	Mouse			inserting enhancers in plasmid background before predictions	407.134025	62.86621461	470.0002396	0.2918582	0.528430881	0.321693708	0.0071
Aerts	Aerts_1_DP_M_M_N	Aerts_6	12/8/2023	Sequence Model, ATAC-seq	Mouse			crested model trained on three mouse datasets (this study, Li et al., Scenic+ paper)	409.939875	65.82892275	475.7687977	0.288413975	0.503230846	0.315505736	0.5309
Aerts	Aerts_8_50_O_SP	NA	12/5/2023	ATAC-seq, Feature Ranking	Mouse		Yes		413.69245	66.96480653	480.6572565	0.283807629	0.493569311	0.310261852	0.0107
Aerts	Aerts_7_50_O_SP_SE	NA	12/5/2023	ATAC-seq, Feature Ranking	Mouse		Yes		414.23535	66.46257868	480.6979287	0.283141211	0.497841132	0.310218222	0.013
AtacPpt	PeakRankR_results_full_update_Saroja	AtacPpt_1	1/21/2024	ATAC-seq, Feature Ranking	Mouse				414.810375	67.76770824	482.5780832	0.282435358	0.486740035	0.308201367	0.1003
Aerts	Aerts_rank_dp_os	Aerts_9	11/13/2023	Sequence Model, ATAC-seq	Human, Mouse	Yes		merged rankings from separate human and mouse model	417.931225	67.99200176	485.9232268	0.278604465	0.484832252	0.304613009	0.0437
Aerts	Aerts_10_DPM_M_500_G_BG	NA	12/5/2023	Sequence Model, ATAC-seq	Mouse		Yes		421.992025	69.5636826	491.5557076	0.273619769	0.471463939	0.298571007	0.0026
Aerts	Aerts_20231124_aerts_rankings_B_corrected	NA	11/27/2023	Sequence Model, ATAC-seq	Mouse		Yes		429.98045	68.43910827	498.4195583	0.26381385	0.481029279	0.291208107	0.0512
Aerts	Aerts_2_DP_M_G	Aerts_6	12/5/2023	Sequence Model, ATAC-seq	Mouse				432.2907	71.29818393	503.5888839	0.260977982	0.456710716	0.285662935	0.0002
Aerts	Aerts_20231124_aerts_rankings_C_corrected	NA	11/27/2023	Sequence Model, ATAC-seq	Mouse		Yes		446.869425	68.45879324	515.3282182	0.243082365	0.480861844	0.273070069	0
Gillis	Gillis_control_atac_meta_avg_zscore	Gillis_1	1/21/2024	ATAC-seq, Feature Ranking, ATAC-seq (meta)	Mouse	Yes			447.902575	72.14236441	520.0449394	0.241814157	0.449530334	0.268010409	0.012
Aerts	Aerts_rankings_mouse_merged_500_aug	NA	1/21/2024	Sequence Model, ATAC-seq	Mouse		Yes		457.94155	80.20527634	538.1468263	0.229491155	0.380949277	0.248592389	0.1423
Gillis	Gillis_control_zemke_zscores	Gillis_2	1/21/2024	ATAC-seq, Feature Ranking	Mouse	Yes			463.918	76.89854612	540.8165461	0.222154968	0.409075474	0.245728562	0.0003
Aerts	Aerts_rankings_mouse_merged_500_aug_scplus	NA	1/21/2024	Sequence Model, ATAC-seq	Mouse		Yes		461.3844	80.21302867	541.5974287	0.225265002	0.380883337	0.244890904	0.0019
Aerts	Aerts_20231018_rankings_2	NA	10/30/2023	Sequence Model, ATAC-seq	Mouse		Yes		473.209975	78.71160455	551.9215796	0.210748921	0.393654065	0.233816115	0.6811
Aerts	Aerts_20231018_rankings_main	NA	10/30/2023	Sequence Model, ATAC-seq	Human, Mouse		Yes	merged rankings from separate human and mouse model	471.440525	80.56909095	552.009616	0.212920949	0.377854763	0.233721678	0.0216
Aerts	Aerts_rank_dt_os	Aerts_9	11/13/2023	Sequence Model, ATAC-seq	Human, Mouse			DeepTopic, merged rankings from separate human and mouse model	476.845825	78.33819535	555.1840204	0.206285857	0.396830188	0.230316472	0.0745
Aerts	Aerts_rank_ds	NA	11/13/2023	deepSCENIC	Mouse		Yes		476.92655	81.97332405	558.8998741	0.206186766	0.365910717	0.22633045	0.4083
Aerts	Aerts_rank_dt_mouse	Aerts_6	11/13/2023	Sequence Model, ATAC-seq	Mouse			DeepTopic (classification model)	482.311575	79.36474411	561.6763191	0.199576562	0.388098628	0.223352138	0.0253
Aerts	Aerts_rank_dp2_os	NA	11/13/2023	Sequence Model, ATAC-seq	Human, Mouse		Yes	merged rankings from separate human and mouse model	491.5793	84.07274359	575.6520436	0.188200282	0.348053594	0.20836028	9.9999999999989e-05
Aerts	Aerts_rank_dp2_mouse	NA	11/13/2023	Sequence Model, ATAC-seq	Mouse		Yes		504.415975	88.06801082	592.4839858	0.17244306	0.314070877	0.190304539	0
Gillis	Gillis_control_atac_meta_union_zscore	Gillis_1	1/21/2024	ATAC-seq, Feature Ranking, ATAC-seq (meta)	Mouse				509.693575	94.89671873	604.5902937	0.165964722	0.255987642	0.177318018	0
Aerts	Aerts_4_DT_C	Aerts_10	12/5/2023	Sequence Model, ATAC-seq	Human, Macaque, Marmoset, Mouse	Yes		DeepTopic trained on all species	524.22435	89.7099702	613.9343202	0.148127965	0.300104793	0.167294615	0
Aerts	Aerts_dS_DE_ranks	NA	1/21/2024	deepSCENIC			Yes		529.8143	97.96390956	627.7782096	0.141266212	0.229898905	0.152444178	0
Gillis	Gillis_zemke_x_raw_hic_downsteam_zscore	Gillis_3	1/21/2024	HiC, ATAC-seq, Feature Ranking	Mouse	Yes			534.985225	103.7429867	638.7282117	0.134918819	0.18074356	0.140698035	0
Aerts	Aerts_dS_tau_ranks	NA	1/21/2024	deepSCENIC			Yes		542.307075	104.7491844	647.0562594	0.125931132	0.172185101	0.13176448	0.0004
Gillis	Gillis_lohia_r3	Gillis_2	12/5/2023	ATAC-seq, Feature Ranking	Mouse				553.523925	102.2768445	655.8007695	0.11216227	0.193214188	0.122384183	0.0003
Gillis	Gillis_zscore_zemke_x_zscore_hic	Gillis_3	1/21/2024	HiC, ATAC-seq, Feature Ranking	Mouse				565.554925	103.1889083	668.7438333	0.097394027	0.185456408	0.108500068	0.0133
Gillis	Gillis_zscore_zemke_x_raw_hic	Gillis_3	1/21/2024	HiC, ATAC-seq, Feature Ranking	Mouse				563.706825	105.3341281	669.0409531	0.099662599	0.16720972	0.108181345	9.9999999999989e-05
Gillis	Gillis_meta_avg_zscore_x_zscore_hic	Gillis_4	1/21/2024	HiC, ATAC-seq, Feature Ranking, ATAC-seq (meta)	Mouse	Yes			572.49905	102.444437	674.943487	0.088870003	0.19178869	0.101849656	0
Aerts	Aerts_dS_gini_ranks	NA	1/21/2024	deepSCENIC			Yes		574.75065	106.465354	681.216004	0.086106128	0.157587803	0.095121083	0.001
Gillis	Gillis_zscore_zemke_x_zscore_hic_pcloaing	Gillis_3	1/21/2024	HiC, ATAC-seq, Feature Ranking	Mouse				578.393725	103.6516441	682.0453691	0.081634196	0.181520496	0.094231417	0.0034
Gillis	Gillis_zscore_meta_union_x_zscore_hic	Gillis_4	1/21/2024	HiC, ATAC-seq, Feature Ranking, ATAC-seq (meta)	Mouse				580.281725	106.8093501	687.0910751	0.079316646	0.154661861	0.088818853	0.155
Zhang	Zhang_result1130	Zhang_1	12/5/2023	Sequence Model, ATAC-seq	Mouse	Yes			589.28495	111.9958158	701.2807658	0.068265044	0.110547116	0.073597473	0.1024
Gillis	Gillis_lohia_r4	Gillis_2	12/5/2023	ATAC-seq, Feature Ranking	Mouse				595.452625	106.3046775	701.7573025	0.060694125	0.158954476	0.073086289	0.0816
Zhang	Zhang_cselect	Zhang_1	12/5/2023	Sequence Model, ATAC-seq	Mouse				589.29455	112.6722578	701.9668078	0.06825326	0.104793474	0.072861551	0.1736
Zhang	Zhang_s2	Zhang_1	11/28/2023	Sequence Model, ATAC-seq	Mouse				592.6913	112.3778203	705.0691203	0.064083695	0.107297884	0.069533679	0.1942
Zhang	Zhang_Result	Zhang_1	11/20/2023	Sequence Model, ATAC-seq	Mouse				594.23115	111.0105785	705.2417285	0.062193505	0.118927292	0.069348521	0.0866
Zhang	Zhang_s3	Zhang_1	11/28/2023	Sequence Model, ATAC-seq	Mouse				592.731	112.9070974	705.6380974	0.064034963	0.102795989	0.068923333	0.1687
Gillis	Gillis_zemke_x_zscore_hic	Gillis_3	1/21/2024	HiC, ATAC-seq, Feature Ranking	Mouse				595.63055	113.3770329	709.0075829	0.060475719	0.098798838	0.065308862	0.1156
Gillis	Gillis_meta_avg_x_zscore_hic	Gillis_4	1/21/2024	HiC, ATAC-seq, Feature Ranking, ATAC-seq (meta)	Mouse				597.621875	111.7680628	709.3899378	0.058031336	0.112484324	0.064898708	0.209
Gillis	Gillis_zscore_zemke_x_hic_pcloaing	Gillis_3	1/21/2024	HiC, ATAC-seq, Feature Ranking	Mouse				595.1623	118.7693796	713.9316796	0.061050503	0.052932922	0.06002675	0.0423
Gillis	Gillis_control_zemke_raw_scores	Gillis_2	1/21/2024	ATAC-seq, Feature Ranking	Mouse				604.1377	119.8588861	723.9965861	0.050033057	0.04366586	0.049230054	9.9999999999989e-05
Gillis	Gillis_raw_meta_union_x_zscore_hic	Gillis_4	1/21/2024	HiC, ATAC-seq, Feature Ranking, ATAC-seq (meta)	Mouse				610.41385	113.6356727	724.0495227	0.042328983	0.096598914	0.049173269	0.0006
Gillis	Gillis_control_atac_meta_avg	Gillis_1	1/21/2024	ATAC-seq, Feature Ranking, ATAC-seq (meta)	Mouse				616.085575	117.7262035	733.8117785	0.03536685	0.06180591	0.038701229	0.0023
Gillis	Gillis_hic_zscore	Gillis_3	1/21/2024	HiC, ATAC-seq, Feature Ranking	Mouse				623.0137	117.1097751	740.1234751	0.026862467	0.067049092	0.031930628	0.0377
Gillis	Gillis_lohia_final	Gillis_2	11/13/2023	ATAC-seq, Feature Ranking	Mouse				625.32155	116.1043922	741.4259422	0.024029544	0.075600621	0.030533462	0.1195
Gillis	Gillis_control_atac_meta_union	Gillis_1	1/21/2024	ATAC-seq, Feature Ranking, ATAC-seq (meta)	Mouse				621.863	121.0915468	742.9545468	0.028274969	0.033181165	0.028893717	0.0204
Gillis	Gillis_lohia_final_highintense75	Gillis_2	11/20/2023	ATAC-seq, Feature Ranking	Mouse				628.422075	117.1557389	745.5778139	0.020223601	0.066658136	0.02607972	0.0123
Gillis	Gillis_lohia_r1	Gillis_2	12/5/2023	ATAC-seq, Feature Ranking	Mouse				630.15345	116.2786875	746.4321375	0.01809831	0.07411811	0.025163282	0.0079
Gillis	Gillis_lohia_final2	Gillis_2	11/20/2023	ATAC-seq, Feature Ranking	Mouse				631.1012	117.0663587	748.1675587	0.016934932	0.067418381	0.023301683	0.0011
Gillis	Gillis_hic_zscore_pcloaing	Gillis_3	1/21/2024	HiC, ATAC-seq, Feature Ranking	Mouse				633.33085	117.9598713	751.2907213	0.014198001	0.059818392	0.019951445	0.0208
Gillis	Gillis_lohia_r2	Gillis_2	12/5/2023	ATAC-seq, Feature Ranking	Mouse				631.79945	120.0594683	751.8589183	0.016077819	0.04195976	0.019341936	0.0298
Tanaka	Tanaka_all_final_20231124	Tanaka_1	11/28/2023	ATAC-seq, RNA-seq, HiC, Methylation, Deep Learning	Human, Macaque, Marmoset, Mouse	Yes			638.0084	121.4852911	759.4936911	0.008456234	0.029832077	0.011152062	0.1217
Tanaka	Tanaka_all_final	Tanaka_1	11/8/2023	ATAC-seq, RNA-seq, HiC, Methylation, Deep Learning	Human, Macaque, Marmoset, Mouse				637.40385	122.4247446	759.8285946	0.009198329	0.021841327	0.010792808	0.0076
Gillis	Gillis_zemke_x_raw_hic	Gillis_3	1/21/2024	HiC, ATAC-seq, Feature Ranking	Mouse				637.9413	121.9422457	759.8835457	0.008538601	0.025945339	0.010733862	0.0021
Gillis	Gillis_hic_raw_score_pcloaing	Gillis_3	1/21/2024	HiC, ATAC-seq, Feature Ranking	Mouse				638.412575	123.8925486	762.3051236	0.007960103	0.009356563	0.008136218	0.0444
Tanaka	Tanaka_all_final_20231215_2	Tanaka_1	1/21/2024	ATAC-seq, RNA-seq, HiC, Methylation, Deep Learning	Human, Macaque, Marmoset, Mouse				639.81715	123.9971703	763.8143203	0.006235965	0.008466678	0.006517293	0.0004
Gillis	Gillis_hic_raw_score	Gillis_3	1/21/2024	HiC, ATAC-seq, Feature Ranking	Mouse				641.5357	123.9634584	765.4991584	0.004126417	0.008753423	0.004709955	0.0058
Tanaka	Tanaka_all_final_20231215	Tanaka_1	1/21/2024	ATAC-seq, RNA-seq, HiC, Methylation, Deep Learning	Human, Macaque, Marmoset, Mouse				642.6931	122.9892262	765.6823262	0.002705691	0.017039992	0.00451347	0.0091
Tanaka	Tanaka_all_final_20231207	Tanaka_1	12/7/2023	ATAC-seq, RNA-seq, HiC, Methylation, Deep Learning	Human, Macaque, Marmoset, Mouse				644.8973	124.9925775	769.8898775	0	0	0	0
